# Differential RNA editing between epithelial and mesenchymal tumors impacts mRNA abundance in immune response pathways

**DOI:** 10.1101/2020.03.06.981191

**Authors:** Tracey Chan, Ting Fu, Jae Hoon Bahn, Hyun-Ik Jun, Jae-Hyung Lee, Giovanni Quinones-Valdez, Chonghui Cheng, Xinshu Xiao

**Affiliations:** Bioinformatics interdepartmental program, UCLA, Los Angeles, California, CA, USA; Molecular, Cellular and Integrative Physiology Interdepartmental program, UCLA, Los Angeles, California, CA, USA; Department of Integrative Biology and Physiology, UCLA, Los Angeles, California, CA, USA; Department of Life and Nanopharmaceutical Sciences & Oral Microbiology, School of Dentistry, Kyung Hee University, Seoul, Korea; Department of Bioengineering, UCLA, Los Angeles, California, CA, USA; Lester & Sue Smith Breast Center & Department of Molecular and Human Genetics, Baylor College of Medicine, Houston, TX, USA; Molecular Biology Institute, UCLA, Los Angeles, California, CA, USA; Institute for Quantitative and Computational Sciences, UCLA, Los Angeles, California, CA, USA; Jonsson Comprehensive Cancer Center, UCLA, Los Angeles, California, CA, USA

## Abstract

Recent studies revealed global shifts in RNA editing, the modification of RNA sequences, across many cancers. Besides a few sites implicated in tumorigenesis or metastasis, most tumor-associated sites, predominantly in noncoding regions, have unknown function. Here, we characterize editing profiles between epithelial (E) and mesenchymal (M) phenotypes in seven cancer types, as epithelial-mesenchymal transition (EMT) is a key paradigm for metastasis. We observe distinct editing patterns between E and M tumors and EMT induction upon loss of ADAR enzymes in cultured cells. E-M differential sites are highly enriched in genes involved in immune and viral processes, some of which regulate mRNA abundance of their respective genes. We identify a novel mechanism in which ILF3 preferentially stabilizes edited transcripts. Among editing-dependent ILF3 targets is the transcript encoding PKR, a crucial player in immune response. Our study demonstrates the broad impact of RNA editing in cancer and relevance of editing to cancer-related immune pathways.
