## Supplementary Tables for "Differential RNA editing between epithelial and mesenchymal tumors impacts mRNA abundance in immune response pathways"

### Sheet: Table S1
Supplementary Table 1. Primary tumor samples used in this study. Cancer types and the corresponding numbers of categorized E and M tumor samples analyzed in this study.
Primary_Site	Cancer_Type	Abbreviation	E	M
Breast	Breast Invasive Carcinoma	BRCA	110	110
Lung	Lung Adenocarcinoma	LUAD	100	100
Lung	Lung Squamous Cell Carcinoma	LUSC	93	93
Prostate	Prostate Adenocarcinoma	PRAD	97	97
Ovary	Ovarian Serous Cystadenocarcinoma	OV	37	37
Kidney	Kidney Renal Clear Cell Carcinoma	KIRC	78	78
Head and Neck	Head and Neck Squamous Cell Carcinoma	HNSC	94	94

### Sheet: Table S2
Supplementary Table 2. List of editing sites predicted to regulate host gene mRNA abundance.
Editing-expression associations (editlevel_est represents editing level regression coefficient and adj_edit_pvalue is the adjusted p-value of the coefficient) were supported by consistent expression changes upon ADAR KD in at least one cell line.
gene	rna_region	editing_site	editlevel_est	adj_edit_pvalue	consis_cell	consis_logfoldchange
ACOX1	3UTR	chr17:73940077	0.67559	0.0575587	K562	-0.3
ALDH6A1	3UTR	chr14:74526975	2.64282	0.000566336	HepG2,K562	-0.18,-0.59
APOL1	3UTR	chr22:36662697	5.0432	0.0238701	Hela_cyto	-0.33
APOL6	3UTR	chr22:36057354	1.32581	0.0199822	U87	-0.284
APOOL	3UTR	chrX:84346877	0.881841	0.0247523	U87,K562	-0.3,-0.39
ARHGAP29	intron	chr1:94634050	2.33046	0.039257	HepG2	-0.76
ARPIN	3UTR	chr15:90444654	0.927546	0.0222769	U87	-0.535
ARRDC1	intron	chr9:140504867	-1.8068	0.0199822	Hela_w,Hela_cyto	0.347,0.229
ASB16-AS1	noncodingIntron	chr17:42255926	0.596184	0.0746992	HepG2	-0.17
C19orf48	intron	chr19:51306695	2.35495	0.0257153	U87	-0.339
C19orf71	intron	chr19:3539995	2.29167	0.046871	K562,Hela_w,Hela_cyto	-0.15,-0.461,-1.03
CCNYL1	3UTR	chr2:208619479	1.08424	3.98365e-05	U87	-0.307
CEP104	3UTR	chr1:3729872	-0.807299	0.0849467	Hela_cyto	0.183
CERS2	noncodingIntron	chr1:150933884	2.05148	0.0444223	Hela_cyto	-0.451
CINP	intron	chr14:102813733	0.727752	0.0371221	U87,HepG2,K562,Hela_w,Hela_cyto	-0.211,-0.2,-0.2,-0.511,-0.387
CPM	intron	chr12:69243317	3.88544	0.000297212	U87,Hela_w,Hela_cyto	-0.257,-0.22,-0.586
CTSS	3UTR	chr1:150704508	4.84876	0.000143564	U87	-0.985
CXorf56	3UTR	chrX:118673269	0.492248	0.0851754	U87,K562,Hela_w	-0.265,-0.51,-0.216
CYP20A1	3UTR	chr2:204170105	-0.329636	0.0851754	Bcell	0.16
DDX58	3UTR	chr9:32456380	1.22858	0.00795362	U87,HepG2	-0.218,-0.3
EIF2AK2	3UTR	chr2:37328097	1.38267	2.4572e-07	U87	-0.167
EMC1	3UTR	chr1:19542609	1.37366	0.0226629	U87,Hela_w,Hela_cyto	-0.534,-0.148,-1.27
ERAP1	3UTR	chr5:96110544	1.35639	0.0339767	U87	-0.286
F11R	3UTR	chr1:160967890	1.02386	0.0949574	HepG2,K562,Hela_cyto	-0.21,-0.32,-0.741
FAM129A	3UTR	chr1:184761312	-1.57771	0.0285938	Hela_w	0.506
FAM20B	3UTR	chr1:179042544	1.0598	0.0562857	HepG2	-0.15
FCF1	3UTR	chr14:75202544	0.791115	0.039257	U87,K562	-0.458,-0.25
FGD5-AS1	noncodingExon	chr3:14986104	-0.664123	0.0638645	Hela_w,Hela_cyto	0.473,0.683
FLNA	intron	chrX:153579411	1.99936	0.000270927	U87,Hela_w,Hela_cyto	-0.274,-0.301,-1.27
FOXRED2	3UTR	chr22:36884057	2.43469	0.018654	U87,Hela_w,Hela_cyto	-0.753,-0.152,-0.19
GFOD2	3UTR	chr16:67716119	-1.38119	0.0727677	Hela_w,Hela_cyto	0.25,0.21
GGCX	3UTR	chr2:85773390	1.08068	0.0575587	HepG2,K562,Hela_cyto	-0.35,-0.27,-0.232
H2AFV	intron	chr7:44872505	0.4746	0.038977	U87	-0.285
H6PD	3UTR	chr1:9328120	1.34888	0.018654	HepG2	-0.57
HPN	intron	chr19:35538724	-1.79222	0.0179925	HepG2	0.59
HSPB11	intron	chr1:54387885	0.737674	0.0257153	U87,K562	-0.22,-0.42
IGFBP7	exon	chr4:57976234	3.02768	2.48062e-07	Hela_w,Hela_cyto	-0.17,-1.08
INSR	intron	chr19:7146479	-1.4721	0.0389961	U87,HepG2	0.395,0.19
IRAK4	3UTR	chr12:44181739	-1.08418	0.0857214	Hela_w,Hela_cyto	0.436,0.494
KNOP1	3UTR	chr16:19714150	1.38216	0.0776935	U87,HepG2,K562	-0.267,-0.32,-0.23
LPP	3UTR	chr3:188598857	2.42294	0.00583548	U87,HepG2	-0.314,-0.21
MDM4	3UTR	chr1:204526595	1.11395	0.0222769	K562	-0.54
METTL7A	3UTR	chr12:51324639	-1.11149	0.0575587	HepG2,Hela_w	0.76,0.509
MFSD12	intron	chr19:3540230	1.90702	0.0222769	HepG2,Hela_w,Hela_cyto	-0.27,-1.06,-1.41
MREG	3UTR	chr2:216808321	-2.89132	0.0244602	U87,HepG2,Hela_w,Hela_cyto	0.286,0.28,0.56,0.509
MRTO4	3UTR	chr1:19586458	0.585693	0.0254654	U87,K562,Hela_w	-0.452,-0.27,-0.168
MYO19	intron	chr17:34853684	1.51838	0.000735249	U87,HepG2	-0.541,-0.26
NACA	intron	chr12:57125246	1.12199	0.0850842	U87,K562	-0.15,-0.15
NBPF10	3UTR	chr1:145369556	0.127876	0.0517807	U87	-0.145
NOP14	3UTR	chr4:2940462	1.23926	4.71843e-05	U87	-0.33
NPLOC4	3UTR	chr17:79530071	2.02572	0.0491622	U87,HepG2,Hela_cyto	-0.336,-0.22,-0.141
NUP155	3UTR	chr5:37291446	1.1839	0.0814052	U87,HepG2,K562	-0.298,-0.18,-0.46
PAICS	3UTR	chr4:57326875	-2.17147	0.00540515	Hela_w,Hela_cyto	0.614,0.629
PCCB	intron	chr3:136050150	4.0464	0.0551333	U87,HepG2,K562	-0.385,-0.36,-0.35
PDLIM5	intron	chr4:95542079	-4.14432	0.0247523	Hela_w,Hela_cyto	0.374,0.241
PINK1-AS	noncodingExon	chr1:20976109	1.18222	0.0886527	Hela_w,Hela_cyto	-0.307,-0.616
PLBD2	3UTR	chr12:113827916	1.66622	3.98365e-05	U87,Hela_cyto	-1.43,-0.735
PPIA	3UTR	chr7:44841857	-1.28138	0.000220889	HepG2,Hela_cyto	0.21,0.181
PRKAR2A	3UTR	chr3:48787856	-0.736601	0.0186126	Hela_w,Hela_cyto	0.362,0.452
PRKCSH	intron	chr19:11561241	-0.715927	0.0198559	U87,HepG2,K562	0.314,0.56,0.24
PSMB2	3UTR	chr1:36067752	1.04415	0.000659271	U87,HepG2,K562,Hela_w,Hela_cyto	-0.325,-0.19,-0.24,-0.403,-0.263
PXMP4	3UTR	chr20:32293069	-0.70072	0.058944	Hela_w,Hela_cyto	0.498,0.446
RBBP9	3UTR	chr20:18468339	0.915381	0.00638884	U87,Bcell	-0.358,-0.188
RBM8A	3UTR	chr1:145513094	0.636372	0.041059	U87	-0.217
RDH13	intron	chr19:55550840	-0.902703	0.0541689	HepG2	0.14
RNF24	3UTR	chr20:3910035	1.84321	1.25581e-09	U87,HepG2	-0.469,-0.4
RPL27A	3UTR	chr11:8708835	2.24613	0.010482	U87,Hela_w	-0.177,-0.206
RPL37A	3UTR	chr2:217366903	0.87647	0.046871	Hela_w	-0.295
RPL7L1	3UTR	chr6:42856051	-0.826267	0.0100675	Hela_w,Hela_cyto	0.184,0.205
RPS29	3UTR	chr14:50039685	-2.26099	0.0918695	HepG2,Bcell	0.44,0.166
SERBP1	3UTR	chr1:67874859	-0.506581	0.0851754	Hela_w,Hela_cyto	0.594,0.545
SERINC2	intron	chr1:31895247	4.46521	0.0458315	HepG2,Hela_w,Hela_cyto	-1.05,-0.685,-0.803
SLC25A16	intron	chr10:70279509	-3.60902	0.0575587	Hela_cyto	0.266
SLC35F5	noncodingIntron	chr2:114465433	0.751161	0.0573381	HepG2,K562,Hela_cyto	-0.46,-0.49,-0.503
SMPD4	intron	chr2:130915581	-1.29215	0.013733	HepG2	0.14
TIAL1	3UTR	chr10:121331855	-3.06891	0.00148417	Hela_w,Hela_cyto	0.294,0.236
TIMM50	intron	chr19:39982388	-1.05799	0.0295138	HepG2	0.15
TMEM120B	3UTR	chr12:122216342	0.641316	0.0497272	HepG2,K562,Hela_w	-0.34,-0.27,-0.229
TMEM59	3UTR	chr1:54496708	1.80215	0.0485239	HepG2,K562,Hela_cyto	-0.19,-0.29,-0.794
TTC9C	intron	chr11:62507302	0.553395	0.000767773	Hela_w,Hela_cyto	-0.542,-0.369
TXNDC15	3UTR	chr5:134236752	0.872473	0.00186441	HepG2,Hela_w,Hela_cyto	-0.44,-0.681,-1.33
UBA1	intron	chrX:47067783	1.95543	0.00186441	U87,Hela_cyto	-0.19,-0.252
VPS41	3UTR	chr7:38764332	0.754541	0.0813237	HepG2,Hela_cyto	-0.15,-0.154
ZDHHC20	3UTR	chr13:21949165	1.49308	0.00608593	Hela_cyto	-0.288
ZNF432	3UTR	chr19:52535007	8.09683	0.000121773	HepG2,K562	-0.17,-0.14
ZNF552	intron	chr19:58321472	2.30557	0.0523065	U87	-0.363
ZNF580	intron	chr19:56149705	-0.965404	0.0814052	U87,K562,Hela_cyto	0.226,0.3,0.29
ZNF587B	3UTR	chr19:58357228	-0.957656	0.0247523	Hela_w,Hela_cyto	0.872,1.17
ZSWIM1	3UTR	chr20:44513183	1.68637	0.0562857	U87,Hela_w	-0.485,-0.249

### Sheet: Table S3
Supplementary Table 3. List of primers and siRNAs used in this study.
Cloning for minigenes
RNF24 Fw	GTACCATCGATAGTCTCATGTGGATATGCCTG
RNF24 Rv	ACGCGTCGACGTTGGGGTAATTTCTGTTGTC
RNF24 G R	GTAACAAGACCCCGTCTCAACAACAAC
RNF24 G F	GTTGTTGTTGAGACGGGGTCTTGTTAC
RhoA_ClaI_F	GTACCATCGATAACCTTGCTGCAAGCACAG
RhoA_SalI_R	ACGCGTCGACGGATACAGGAAGTTTAGAAAACTGCCTTTATTC
RhoA_G_F	GTTGGTAACTTTTGTGAATTGGGCTGTAACTAC
RhoA_G_R	GTAGTTACAGCCCAATTCACAAAAGTTACCAAC
MRPS16_ClaI_F	GTACCATCGATATGAGCTGACTTTAGTGAGCATAG
MRPS16_SalI_R	ACGCGTCGACGGAAAATTGAAATCGCACACTGAAATATC
MRPS16_841_R	CAACACCACAGCCAGCCAATTTTTTAAG
MRPS16_841_F	CTTAAAAAATTGGCTGGCTGTGGTGTTG
MRPS16_817_R	CGAGTAGCTGGAACtACGGGTGAG
MRPS16_817_F	CTCACCCGTaGTTCCAGCTACTCG
MRPS16_815_R	CGAGTAGCTGGAACCATGGGTGAG
MRPS16_815_F	CTCACCCATGGTTCCAGCTACTCG
MRPS16_797_R	ACTgCCTCAGCCTCCCGAGTAGCTGGA
MRPS16_797_F	TCCAGCTACTCGGGAGGCTGAGGcAGT
PKR_ClaI_F	GTACCATCGATTGTTACATCATTGCACTTGTAAGTAC
PKR_SalI_R	ACGCGTCGACAATGTCTAGCATGGGCAAATC
PKR_8097_F	CAAGTAAATACAGGTCTCAGTCAGATG
PKR_8097_R	CATCTGACTGAGACCTGTATTTACTTG
PKR_8082_F	CAGTCAGATGGACCCCAAGAGCCAC
PKR_8082_R	TGGCTCTTGGGGTCCATCTGACTGAG
PKR_8075_F	GATGAACCCCAGGAGCCACATG
PKR_8075_R	CATGTGGCTCCTGGGGTTCATC
PKR_8034_F	TCTCACACTTTTGCCTGTTACATGG
PKR_8034_R	CCATGTAACAGGCAAAAGTGTGAGA
PKR_7702_F	GAATCACAGTTGATGGTTATATGGTGAC
PKR_7702_R	GTCACCATATAACCATCAACTGTGATTC
PKR_7670_F	GTGGCTTAAATTCTGAATAACTAGAAACTG
PKR_7670_R	CAGTTTCTAGTTATTCAGAATTTAAGCCAC
PKR_7666_F	GGCTTAAATTCTAAATGACTAGAAACTGTATAATAG
PKR_7666_R	GCCTATTATACAGTTTCTAGTCATTTAGAATTTAAG
PKR_p2_seq	AGGAGTTGGCAACTAATTG
Tre-F-seq	ACTACACCATCGTGGAACAG
Tre-R-seq	GATTATGATCCTCTGGAG
Generating ILF3 KD contructs
ILF3_sh_F	CCGGGGTCTTCCTAGAGCGTCTAAACTCGAGTTTAGACGCTCTAGGAAGACCTTTTTG
ILF3_sh_R	AATTCAAAAAGGTCTTCCTAGAGCGTCTAAACTCGAGTTTAGACGCTCTAGGAAGACC
qPCR primers
mCherry qPCR F	ACTACGACGCTGAGGTCAA
mCherry randomR	CGTTCGTACTGTTCCACGATG
eYFP qPCR F	AAGATCCGCCACAACATCGA
eYFP randomR	ACTCCAGCAGGACCATGTG
qTBP-Fw	CAGCAACTTCCTCAATTCCTTG
qTBP-Rv	GCTGTTTAACTTCGCTTCCG
NF90(ILF3) qPCR F	AACCATGGAGGCTACATGAAT
NF90(ILF3) qPCR R	CGCTCTAGGAAGACCCAAAATC
18S_F	CTCTTAGCTGAGTGTCCCGC
18S_R	CTGATCGTCTTCGAACCTCC
7670 qPCR F	CAGGTCCAAATCAAATTAACCCCATAAG
7670 qPCR R	CTGTATAATAGGCAAAACTGTGAGGC
7702 qPCR F	TTGCCTCACAGTTTTGCCTATTATAC
7702 qPCR R	GTTGATAGTTATATGGTGACATTAGTGGC
8034 qPCR F	AGATGTACAGTCGCCCCAC
8034 qPCR R	TTGTCTCACACTTTTACCTGTTACATG
8075 qPCR F	GCCCCACTACTGGCTTAAATTC
8075 qPCR R	GAGCCACATGTATTTGAGGGGTAC
8082 qPCR F	CTGAAAACCATGTAACAGGTAAAAGTG
8082 qPCR R	CAGTCAGATGAACCCCAAGAG
siRNAs		Vendor
ADAR1	CGCAGAGUUCCUCACCUGUAUU	Thermo Scienctific Dharmacon
ADAR2	N/A	Ambion cat# AM51331 ADARB1 Silencer validated siRNA
Non-targeting siRNA #2	N/A	Thermo Scienctific Dharmacon
